# Ancient MAX Effector Variants of a Fungal Pathogen Evade Apoplastic Immunity in Apple

**DOI:** 10.64898/2025.12.25.695362

**Authors:** Mélanie Sannier, Sirine Benmamar, Jérôme Collemare, Christophe Lemaire, Valérie Caffier, Clémentine Duplaix, Jason Shiller, Eglantine Mathieu-Bégné, Alice Vayssières, Henk J. Schouten, Carl H. Mesarich, Bruno Le Cam, Maël Baudin

## Abstract

*Venturia inaequalis* is an Ascomycota fungus responsible for apple scab, the main disease in apple orchards. During infection, the pathogen colonizes the subcuticular space and secretes effectors to promote virulence. To mitigate disease impact, resistance genes such as *Rvi6*, which encodes a membrane-localized receptor-like protein, have been introduced into apple cultivars. However, over the past three decades, *Rvi6*-mediated resistance has been circumvented in orchards, with the emergence of virulent *V. inaequalis* strains. Through comparative genomics analyses and functional validation by complementation, we identified *AvrRvi6* as the fungal determinant that activates *Rvi6*-mediated immunity. Screening 122 *V. inaequalis* strains worldwide, we identified 20 distinct *AvrRvi6* alleles, of which only five are not recognized by Rvi6. Evolution analysis demonstrated that the emergence of these virulent alleles predates the domestication of apple, thus revealing that wild *Malus* species constitute a reservoir of virulence. Using AlphaFold structural modeling, we showed that AvrRvi6 belongs to an expanded family that adopts a MAX effector fold, originally described for cytoplasmic effectors of the blast fungus *Pyricularia oryzae*. Transient expression in *Nicotiana benthamiana* demonstrated that AvrRvi6 triggers allele-specific apoplastic immunity and validated three different molecular mechanisms (mutation, partial deletion and transposon insertion in the promoter) that *V. inaequalis* employs to circumvent *Rvi6* recognition. This study delivers the first characterization of a *V. inaequalis* avirulence factor, uncovers an unexpected apoplastic role for a MAX effector, and demonstrates how ancestral virulence diversity maintained in wild populations compromises resistance durability in apple.
