## Supplemental Table 1 for "Ancient MAX Effector Variants of a Fungal Pathogen Evade Apoplastic Immunity in Apple"

### Sheet: Feuille1
		Supplemental Table 1: Description of pooled genome sequencing data.
	Illumina lanes	Sample name	phenotype	# Individuals pooled	Isolate pooled	# seqs / lanes	# seqs / pool
	Bulk1_ATCACG_L007_R1.fastq.gz	pooled_27_Rvi6-virulent_progeny	Virulent-Rvi6	27	1,01; 1,03; 1,04; 1,06; 1,19; 1,24; 1,29; 1,3; 1,33; 1,56; 1,57; 1,58; 1,6; 1,63; 1,67; 1,76; 1,78; 2,03; 2,05; 2,06; 2,08; 2,17; 2,19; 2,21; 2,22; 2,23; 2,25;	24605506	117065646
	Bulk1_ATCACG_L007_R2.fastq.gz		Virulent-Rvi6	27		24605506
	Bulk1_ATCACG_L004_R1.fastq.gz		Virulent-Rvi6	27		33927317
	Bulk1_ATCACG_L004_R2.fastq.gz		Virulent-Rvi6	27		33927317
	Bulk2_TTAGGC_L007_R1.fastq.gz	pooled_24_Rvi6-avirulent_progeny	Avirulent-Rvi6	24	1,07; 1,08; 1,11; 1,14; 1,25; 1,26; 1,32; 1,42; 1,44; 1,45; 1,49; 1,5; 1,53; 1,59; 1,68; 1,73; 1,75; 1,77; 2,01; 2,04; 2,13; 2,16; 2,2; 2,26;	20144840	93803466
	Bulk2_TTAGGC_L007_R2.fastq.gz	Progeny	Avirulent-Rvi6	24		20144840
	Bulk2_TTAGGC_L004_R1.fastq.gz	Progeny	Avirulent-Rvi6	24		26756893
	Bulk2_TTAGGC_L004_R2.fastq.gz	Progeny	Avirulent-Rvi6	24		26756893
	Bulk4_CAGATC_L007_R1.fastq.gz	pooled_19_Rvi6-virulent_natural_population	Virulent-Rvi6	19	09BCZ011, 09BCZ013, 09BCZ020, 09BCZ022, 09BCZ039, 09BCZ041, 09BCZ047, 09BCZ050, 09BCZ056, 09BCZ058, 09BCZ060, 09BCZ070, 09BCZ100, 09BCZ105, 09BCZ109, 09BCZ124, 09BCZ128, 09BCZ147, 09BCZ150,	22532406	107178936
	Bulk4_CAGATC_L007_R2.fastq.gz	natural populations	Virulent-Rvi6	19		22532406
	Bulk4_CAGATC_L004_R1.fastq.gz	natural populations	Virulent-Rvi6	19		31057062
	Bulk4_CAGATC_L004_R2.fastq.gz	natural populations	Virulent-Rvi6	19		31057062
	Bulk5_GAGTGG_L007_R1.fastq.gz	pooled_22_Rvi6-avirulent_natural_population	Avirulent-Rvi6	22	09BCZ001, 09BCZ007, 09BCZ008, 09BCZ009, 09BCZ012, 09BCZ014, 09BCZ017, 09BCZ021, 09BCZ026, 09BCZ031, 09BCZ036, 09BCZ043, 09BCZ052, 09BCZ054, 09BCZ061, 09BCZ072, 09BCZ099, 09BCZ103, 09BCZ108, 09BCZ125, 09BCZ170, 09BCZ191,	21475662	105989940
	Bulk5_GAGTGG_L007_R2.fastq.gz	natural populations	Avirulent-Rvi6	22		21475662
	Bulk5_GAGTGG_L004_R1.fastq.gz	natural populations	Avirulent-Rvi6	22		31519308
	Bulk5_GAGTGG_L004_R2.fastq.gz	natural populations	Avirulent-Rvi6	22		31519308
