## Supplemental Table 5 for "Ancient MAX Effector Variants of a Fungal Pathogen Evade Apoplastic Immunity in Apple"

### Sheet: TableS4
Supplemental Table 5: List of Venturia inaequalis isolates used in this study.
Isolate name	Reference	Sampling year	Country	Host species	Cultivar name	Isolated on Rvi6 tree	Phenotype on Rvi6 tree	Allele	N benthamiana phenotype	Protein seqence
1488*	Gladieux et al., 2011	2000	France	Malus x domestica	Judor	no	Avirulent	AvrRiv61488	noHR	MRPQTLLPAILFAQSSFAYSCCFEVLGQKDVATGVFANGGVFTWAPRTDCIIEINTNAESCPGWRWRYLPGTSCKSLGLPLAYLGTAPRSQCN
104	Caffier et al., 2015	1978	France	Malus x domestica	Golden Delicious	no	Avirulent	AvrRvi60301	HR	MRPQTLLPAILFAQSSFAYSCCFEVLGQKDVATGVFANGGVFTWAPRTDCIIEINTNAESCPGWRWRYLSGTSCKTLGLPLAYLGTAPRSQCN
545	-	1990	United States	Malus spectabilis	Malus spectabilis	?	NA	AvrRvi60301	HR	MRPQTLLPAILFAQSSFAYSCCFEVLGQKDVATGVFANGGVFTWAPRTDCIIEINTNAESCPGWRWRYLSGTSCKTLGLPLAYLGTAPRSQCN
546	-	1990	United States	Malus spectabilis	Malus spectabilis	?	NA	AvrRvi60301	HR	MRPQTLLPAILFAQSSFAYSCCFEVLGQKDVATGVFANGGVFTWAPRTDCIIEINTNAESCPGWRWRYLSGTSCKTLGLPLAYLGTAPRSQCN
1060	Le Cam et al., 2002	1993	United Kingdom	Malus floribunda	Malus floribunda 821	Rvi6	Virulent	AvrRvi60301	HR	MRPQTLLPAILFAQSSFAYSCCFEVLGQKDVATGVFANGGVFTWAPRTDCIIEINTNAESCPGWRWRYLSGTSCKTLGLPLAYLGTAPRSQCN
1061	-	1993	United Kingdom	Malus floribunda	Malus floribunda 821	Rvi6	NA	AvrRvi60301	HR	MRPQTLLPAILFAQSSFAYSCCFEVLGQKDVATGVFANGGVFTWAPRTDCIIEINTNAESCPGWRWRYLSGTSCKTLGLPLAYLGTAPRSQCN
1062	-	1993	United Kingdom	Malus floribunda	Malus floribunda 821	Rvi6	NA	AvrRvi60301	HR	MRPQTLLPAILFAQSSFAYSCCFEVLGQKDVATGVFANGGVFTWAPRTDCIIEINTNAESCPGWRWRYLSGTSCKTLGLPLAYLGTAPRSQCN
1066	Caffier et al., 2015	1993	United Kingdom	Malus floribunda	Malus floribunda 821	Rvi6	Virulent	AvrRvi60301	HR	MRPQTLLPAILFAQSSFAYSCCFEVLGQKDVATGVFANGGVFTWAPRTDCIIEINTNAESCPGWRWRYLSGTSCKTLGLPLAYLGTAPRSQCN
1071	-	1994	Netherlands	Malus floribunda	Malus floribunda 821	Rvi6	NA	AvrRvi60301	HR	MRPQTLLPAILFAQSSFAYSCCFEVLGQKDVATGVFANGGVFTWAPRTDCIIEINTNAESCPGWRWRYLSGTSCKTLGLPLAYLGTAPRSQCN
1072	-	1994	Netherlands	Malus floribunda	Malus floribunda 821	Rvi6	NA	AvrRvi60301	HR	MRPQTLLPAILFAQSSFAYSCCFEVLGQKDVATGVFANGGVFTWAPRTDCIIEINTNAESCPGWRWRYLSGTSCKTLGLPLAYLGTAPRSQCN
1144	Le Cam et al., 2002	1994	Netherlands	Malus floribunda	Malus floribunda Spit	Rvi6	NA	AvrRvi60301	HR	MRPQTLLPAILFAQSSFAYSCCFEVLGQKDVATGVFANGGVFTWAPRTDCIIEINTNAESCPGWRWRYLSGTSCKTLGLPLAYLGTAPRSQCN
1167	-	1995	France	Malus x domestica	Judeline	Rvi6	Virulent	AvrRvi60301	HR	MRPQTLLPAILFAQSSFAYSCCFEVLGQKDVATGVFANGGVFTWAPRTDCIIEINTNAESCPGWRWRYLSGTSCKTLGLPLAYLGTAPRSQCN
1310	Lemaire et al., 2016	1996	Netherlands	Malus floribunda	Malus floribunda 821	Rvi6	NA	AvrRvi60301	HR	MRPQTLLPAILFAQSSFAYSCCFEVLGQKDVATGVFANGGVFTWAPRTDCIIEINTNAESCPGWRWRYLSGTSCKTLGLPLAYLGTAPRSQCN
1340	-	1997	France	Malus x domestica	Judeline	Rvi6	Virulent	AvrRvi60301	HR	MRPQTLLPAILFAQSSFAYSCCFEVLGQKDVATGVFANGGVFTWAPRTDCIIEINTNAESCPGWRWRYLSGTSCKTLGLPLAYLGTAPRSQCN
1503	Gladieux et al., 2011	2000	France	Malus x domestica	Judeline	Rvi6	Virulent	AvrRvi60301	HR	MRPQTLLPAILFAQSSFAYSCCFEVLGQKDVATGVFANGGVFTWAPRTDCIIEINTNAESCPGWRWRYLSGTSCKTLGLPLAYLGTAPRSQCN
1623	-	2001	France	Malus x domestica	Judeline	Rvi6	Virulent	AvrRvi60301	HR	MRPQTLLPAILFAQSSFAYSCCFEVLGQKDVATGVFANGGVFTWAPRTDCIIEINTNAESCPGWRWRYLSGTSCKTLGLPLAYLGTAPRSQCN
2212	-	1993	Germany	Malus robusta	Malus robusta	?	NA	AvrRvi60301	HR	MRPQTLLPAILFAQSSFAYSCCFEVLGQKDVATGVFANGGVFTWAPRTDCIIEINTNAESCPGWRWRYLSGTSCKTLGLPLAYLGTAPRSQCN
2414	-	2011	Poland	Malus baccata jackii	Malus baccata jackii	?	Avirulent	AvrRvi60301	HR	MRPQTLLPAILFAQSSFAYSCCFEVLGQKDVATGVFANGGVFTWAPRTDCIIEINTNAESCPGWRWRYLSGTSCKTLGLPLAYLGTAPRSQCN
2415	-	2010	Germany	Malus micromalus	Malus micromalus	?	Virulent	AvrRvi60301	HR	MRPQTLLPAILFAQSSFAYSCCFEVLGQKDVATGVFANGGVFTWAPRTDCIIEINTNAESCPGWRWRYLSGTSCKTLGLPLAYLGTAPRSQCN
2879	-	1999	United Kingdom	Malus atrosanguinea	Malus atrosanguinea	?	NA	AvrRvi60301	HR	MRPQTLLPAILFAQSSFAYSCCFEVLGQKDVATGVFANGGVFTWAPRTDCIIEINTNAESCPGWRWRYLSGTSCKTLGLPLAYLGTAPRSQCN
2882	-	1999	United Kingdom	Malus atrosanguinea	Malus atrosanguinea	?	NA	AvrRvi60301	HR	MRPQTLLPAILFAQSSFAYSCCFEVLGQKDVATGVFANGGVFTWAPRTDCIIEINTNAESCPGWRWRYLSGTSCKTLGLPLAYLGTAPRSQCN
2909	Caffier et al., 2015	1998	Netherlands	Malus floribunda	Malus floribunda 821	Rvi6	Virulent	AvrRvi60301	HR	MRPQTLLPAILFAQSSFAYSCCFEVLGQKDVATGVFANGGVFTWAPRTDCIIEINTNAESCPGWRWRYLSGTSCKTLGLPLAYLGTAPRSQCN
3043	-	2007	France	Malus x domestica	Ariane	Rvi6	NA	AvrRvi60301	HR	MRPQTLLPAILFAQSSFAYSCCFEVLGQKDVATGVFANGGVFTWAPRTDCIIEINTNAESCPGWRWRYLSGTSCKTLGLPLAYLGTAPRSQCN
3044	-	2007	France	Malus x domestica	Ariane	Rvi6	NA	AvrRvi60301	HR	MRPQTLLPAILFAQSSFAYSCCFEVLGQKDVATGVFANGGVFTWAPRTDCIIEINTNAESCPGWRWRYLSGTSCKTLGLPLAYLGTAPRSQCN
3049	-	1999	Germany	Malus floribunda	Malus floribunda 821	Rvi6	Virulent	AvrRvi60301	HR	MRPQTLLPAILFAQSSFAYSCCFEVLGQKDVATGVFANGGVFTWAPRTDCIIEINTNAESCPGWRWRYLSGTSCKTLGLPLAYLGTAPRSQCN
3050	-	1998	Netherlands	Malus floribunda	Malus floribunda 821	Rvi6	NA	AvrRvi60301	HR	MRPQTLLPAILFAQSSFAYSCCFEVLGQKDVATGVFANGGVFTWAPRTDCIIEINTNAESCPGWRWRYLSGTSCKTLGLPLAYLGTAPRSQCN
1170 *	Caffier et al., 2022	1995	Netherlands	Malus x domestica	Discovery	no	Avirulent	AvrRvi60301	HR	MRPQTLLPAILFAQSSFAYSCCFEVLGQKDVATGVFANGGVFTWAPRTDCIIEINTNAESCPGWRWRYLSGTSCKTLGLPLAYLGTAPRSQCN
1286*	Le Cam et al., 2019	1996	France	Malus x domestica	Judeline	Rvi6	Avirulent	AvrRvi60301	HR	MRPQTLLPAILFAQSSFAYSCCFEVLGQKDVATGVFANGGVFTWAPRTDCIIEINTNAESCPGWRWRYLSGTSCKTLGLPLAYLGTAPRSQCN
2291*	Le Van et al., 2012	2005	Spain	Malus x domestica	Wellspur	no	Avirulent	AvrRvi60301	HR	MRPQTLLPAILFAQSSFAYSCCFEVLGQKDVATGVFANGGVFTWAPRTDCIIEINTNAESCPGWRWRYLSGTSCKTLGLPLAYLGTAPRSQCN
2405*	Gladieux et al., 2011	2004	France	Malus x domestica	Judeline	Rvi6	Virulent	AvrRvi60301	HR	MRPQTLLPAILFAQSSFAYSCCFEVLGQKDVATGVFANGGVFTWAPRTDCIIEINTNAESCPGWRWRYLSGTSCKTLGLPLAYLGTAPRSQCN
2416*	Caffier et al., 2014	2006	France	Malus x domestica	J25	no	Avirulent	AvrRvi60301	HR	MRPQTLLPAILFAQSSFAYSCCFEVLGQKDVATGVFANGGVFTWAPRTDCIIEINTNAESCPGWRWRYLSGTSCKTLGLPLAYLGTAPRSQCN
2491*	Le Cam et al., 2019	2000	United Kingdom	Malus x domestica	Florina	Rvi6	Virulent	AvrRvi60301	HR	MRPQTLLPAILFAQSSFAYSCCFEVLGQKDVATGVFANGGVFTWAPRTDCIIEINTNAESCPGWRWRYLSGTSCKTLGLPLAYLGTAPRSQCN
2492*	Le Cam et al., 2019	2003	France	Malus x domestica	Judor	no	Avirulent	AvrRvi60301	HR	MRPQTLLPAILFAQSSFAYSCCFEVLGQKDVATGVFANGGVFTWAPRTDCIIEINTNAESCPGWRWRYLSGTSCKTLGLPLAYLGTAPRSQCN
2556*	Laloi et al., 2017	2006	France	Malus x domestica	J108	no	Avirulent	AvrRvi60301	HR	MRPQTLLPAILFAQSSFAYSCCFEVLGQKDVATGVFANGGVFTWAPRTDCIIEINTNAESCPGWRWRYLSGTSCKTLGLPLAYLGTAPRSQCN
2557*	Caffier et al., 2016	2009	France	Malus x domestica	J063	no	Avirulent	AvrRvi60301	HR	MRPQTLLPAILFAQSSFAYSCCFEVLGQKDVATGVFANGGVFTWAPRTDCIIEINTNAESCPGWRWRYLSGTSCKTLGLPLAYLGTAPRSQCN
2789*	Caffier et al., 2015	1998	Belgium	Malus x domestica	Schone von Boskoop	no	Avirulent	AvrRvi60301	HR	MRPQTLLPAILFAQSSFAYSCCFEVLGQKDVATGVFANGGVFTWAPRTDCIIEINTNAESCPGWRWRYLSGTSCKTLGLPLAYLGTAPRSQCN
2802*	Caffier et al., 2010	1999	Belgium	Malus x domestica	Président Roulin	no	Avirulent	AvrRvi60301	HR	MRPQTLLPAILFAQSSFAYSCCFEVLGQKDVATGVFANGGVFTWAPRTDCIIEINTNAESCPGWRWRYLSGTSCKTLGLPLAYLGTAPRSQCN
301*	Caffier et al., 2015	1988	Germany	Malus x domestica	81/19-53	no	Avirulent	AvrRvi60301	HR	MRPQTLLPAILFAQSSFAYSCCFEVLGQKDVATGVFANGGVFTWAPRTDCIIEINTNAESCPGWRWRYLSGTSCKTLGLPLAYLGTAPRSQCN
3041*	Caffier et al., 2015	1998	Netherlands	Malus x domestica	Golden Delicious	no	Avirulent	AvrRvi60301	HR	MRPQTLLPAILFAQSSFAYSCCFEVLGQKDVATGVFANGGVFTWAPRTDCIIEINTNAESCPGWRWRYLSGTSCKTLGLPLAYLGTAPRSQCN
1153	-	1994	Netherlands	Malus floribunda	Malus floribunda Heinès	Rvi6	Virulent	AvrRvi61153	noHR	MRPQTLLPAILFAQSSFAYSCCFEVLGQKDVATGVFANGGVFTWAPRTDRIIEINTNAESCSGWRWRYLSGTSCKTLGLPLAYLGTAPRSQCN
1154	-	1994	Netherlands	Malus floribunda	Malus floribunda Heinès	Rvi6	NA	AvrRvi61153	noHR	MRPQTLLPAILFAQSSFAYSCCFEVLGQKDVATGVFANGGVFTWAPRTDRIIEINTNAESCSGWRWRYLSGTSCKTLGLPLAYLGTAPRSQCN
2744*	-	2003	Denmark	Malus x domestica	Prima	Rvi6	Virulent	AvrRvi61153	noHR	MRPQTLLPAILFAQSSFAYSCCFEVLGQKDVATGVFANGGVFTWAPRTDRIIEINTNAESCSGWRWRYLSGTSCKTLGLPLAYLGTAPRSQCN
VI-NY02-MFb	Papp et al., 2020	2019	United States	Malus floribunda	Malus floribunda 821	Rvi6	Virulent	AvrRvi61153	noHR	MRPQTLLPAILFAQSSFAYSCCFEVLGQKDVATGVFANGGVFTWAPRTDRIIEINTNAESCSGWRWRYLSGTSCKTLGLPLAYLGTAPRSQCN
VI-NY04-MFa	Papp et al., 2020	2019	United States	Malus floribunda	Malus floribunda 821	Rvi6	Virulent	AvrRvi61153	noHR	MRPQTLLPAILFAQSSFAYSCCFEVLGQKDVATGVFANGGVFTWAPRTDRIIEINTNAESCSGWRWRYLSGTSCKTLGLPLAYLGTAPRSQCN
1178	-	1995	Germany	Malus floribunda	Malus floribunda 54-1	Rvi6	Virulent	AvrRvi61180	noHR	MRPQTLLPAILFAQSSFAYSCCFEVLGQKDVATGVSANGGVFTWAPRTDCIIEINTNAESCSGWRWRYLSGTSCKTLGLPLAYLGTAPRSQCN
1180	Lemaire et al., 2016	1995	Germany	Malus floribunda	Malus floribunda 54-1	Rvi6	Virulent	AvrRvi61180	noHR	MRPQTLLPAILFAQSSFAYSCCFEVLGQKDVATGVSANGGVFTWAPRTDCIIEINTNAESCSGWRWRYLSGTSCKTLGLPLAYLGTAPRSQCN
1183	-	1995	Germany	Malus floribunda	Malus floribunda 54-2	Rvi6	Virulent	AvrRvi61180	noHR	MRPQTLLPAILFAQSSFAYSCCFEVLGQKDVATGVSANGGVFTWAPRTDCIIEINTNAESCSGWRWRYLSGTSCKTLGLPLAYLGTAPRSQCN
1423	-	2000	France	Malus x domestica	Judeline	Rvi6	NA	AvrRvi61180	noHR	MRPQTLLPAILFAQSSFAYSCCFEVLGQKDVATGVSANGGVFTWAPRTDCIIEINTNAESCSGWRWRYLSGTSCKTLGLPLAYLGTAPRSQCN
1600	-	2001	France	Malus x domestica	Prima	Rvi6	Virulent	AvrRvi61180	noHR	MRPQTLLPAILFAQSSFAYSCCFEVLGQKDVATGVSANGGVFTWAPRTDCIIEINTNAESCSGWRWRYLSGTSCKTLGLPLAYLGTAPRSQCN
1730	Lemaire et al., 2016	2002	Switzerland	Malus floribunda	Malus floribunda 821	Rvi6	Virulent	AvrRvi61180	noHR	MRPQTLLPAILFAQSSFAYSCCFEVLGQKDVATGVSANGGVFTWAPRTDCIIEINTNAESCSGWRWRYLSGTSCKTLGLPLAYLGTAPRSQCN
2817	Lemaire et al., 2016	1999	Switzerland	Malus floribunda	Malus floribunda 821	Rvi6	Virulent	AvrRvi61180	noHR	MRPQTLLPAILFAQSSFAYSCCFEVLGQKDVATGVSANGGVFTWAPRTDCIIEINTNAESCSGWRWRYLSGTSCKTLGLPLAYLGTAPRSQCN
2843	-	1999	United Kingdom	Malus baccata flexilus	Malus baccata flexilus	?	NA	AvrRvi61180	noHR	MRPQTLLPAILFAQSSFAYSCCFEVLGQKDVATGVSANGGVFTWAPRTDCIIEINTNAESCSGWRWRYLSGTSCKTLGLPLAYLGTAPRSQCN
2844	-	1999	United Kingdom	Malus baccata flexilus	Malus baccata flexilus	?	NA	AvrRvi61180	noHR	MRPQTLLPAILFAQSSFAYSCCFEVLGQKDVATGVSANGGVFTWAPRTDCIIEINTNAESCSGWRWRYLSGTSCKTLGLPLAYLGTAPRSQCN
2910	-	1998	Netherlands	Malus robusta	Malus robusta	?	NA	AvrRvi61180	noHR	MRPQTLLPAILFAQSSFAYSCCFEVLGQKDVATGVSANGGVFTWAPRTDCIIEINTNAESCSGWRWRYLSGTSCKTLGLPLAYLGTAPRSQCN
2920	-	1998	Netherlands	Malus x domestica	Santana	Rvi6	Virulent	AvrRvi61180	noHR	MRPQTLLPAILFAQSSFAYSCCFEVLGQKDVATGVSANGGVFTWAPRTDCIIEINTNAESCSGWRWRYLSGTSCKTLGLPLAYLGTAPRSQCN
3042	-	2007	France	Malus x domestica	Ariane	Rvi6	NA	AvrRvi61180	noHR	MRPQTLLPAILFAQSSFAYSCCFEVLGQKDVATGVSANGGVFTWAPRTDCIIEINTNAESCSGWRWRYLSGTSCKTLGLPLAYLGTAPRSQCN
3047	-	1999	Switzerland	Malus floribunda	Malus floribunda 821	Rvi6	Virulent	AvrRvi61180	noHR	MRPQTLLPAILFAQSSFAYSCCFEVLGQKDVATGVSANGGVFTWAPRTDCIIEINTNAESCSGWRWRYLSGTSCKTLGLPLAYLGTAPRSQCN
2316*	Le Van et al., 2011	2004	France	Malus x domestica	Judaine	Rvi6	Virulent	AvrRvi61180	noHR	MRPQTLLPAILFAQSSFAYSCCFEVLGQKDVATGVSANGGVFTWAPRTDCIIEINTNAESCSGWRWRYLSGTSCKTLGLPLAYLGTAPRSQCN
2400*	Le Van et al., 2011	2006	France	Malus x domestica	J122	Rvi6	Virulent	AvrRvi61180	noHR	MRPQTLLPAILFAQSSFAYSCCFEVLGQKDVATGVSANGGVFTWAPRTDCIIEINTNAESCSGWRWRYLSGTSCKTLGLPLAYLGTAPRSQCN
1395	Caffier et al., 2022	1995	Colombia	Malus x domestica	Golden Dorsett	no	Avirulent	AvrRvi61395	noHR	MRPQTLLPAILFAQSSFAYSCCFEVLGQKHVATGVFANGGVFTWAPRTDCIIEINANAESCPGWRWRYLSGTSCKTLGLPLAYLGTAPRSQCN
1459*	Gladieux et al., 2011	2000	France	Malus x domestica	Petit Jaune	no	Avirulent	AvrRvi61459	not tested	MRPQTLLPAILFAQSSFAYSCCFEVLGQRDVATGVFANGGVFTWAPRTDCIIEINANAESCPGWRWRYLSGTSCKSLGLPLAYLGTAPRSQCN
2230	Le Cam et al., 2019	2006	Kazakhstan	Malus sieversii	Asiah	?	Avirulent	AvrRvi62230	HR	MRPQTLLPAILFAQSSFAYSCCFEVLGQKDVATGVFANGGVFTWAPRTDCIIEINANAESCPGWRWRYLPGTSCKSLGLPLAYLGTAPRSQCN
3012	Feurtey et al., 2020	2012	Kazakhstan	Malus sieversii	Malus sieversii	?	NA	AvrRvi62230	HR	MRPQTLLPAILFAQSSFAYSCCFEVLGQKDVATGVFANGGVFTWAPRTDCIIEINANAESCPGWRWRYLPGTSCKSLGLPLAYLGTAPRSQCN
2483	Le Cam et al., 2019	2005	France	Malus sylvestris	Malus sylvestris	?	NA	AvrRvi62407	noHR	MRPQTLLPAILFAQSSFAYSCCFEVLGQKDVATGVFANGGVFTWAPRTDCIIEINANAESCPGWRWRYLSGTSCKTLGLPLAYLGTAPRSQCN
2851	-	1999	United Kingdom	Malus baccata	Gracilis	?	NA	AvrRvi62407	noHR	MRPQTLLPAILFAQSSFAYSCCFEVLGQKDVATGVFANGGVFTWAPRTDCIIEINANAESCPGWRWRYLSGTSCKTLGLPLAYLGTAPRSQCN
2994	Feurtey et al., 2020	2012	Kazakhstan	Malus sieversii	Malus sieversii	?	NA	AvrRvi62407	noHR	MRPQTLLPAILFAQSSFAYSCCFEVLGQKDVATGVFANGGVFTWAPRTDCIIEINANAESCPGWRWRYLSGTSCKTLGLPLAYLGTAPRSQCN
3002	Feurtey et al., 2020	2012	Kazakhstan	Malus sieversii	Malus sieversii	?	NA	AvrRvi62407	noHR	MRPQTLLPAILFAQSSFAYSCCFEVLGQKDVATGVFANGGVFTWAPRTDCIIEINANAESCPGWRWRYLSGTSCKTLGLPLAYLGTAPRSQCN
3004	Feurtey et al., 2020	2012	Kazakhstan	Malus sieversii	Malus sieversii	?	NA	AvrRvi62407	noHR	MRPQTLLPAILFAQSSFAYSCCFEVLGQKDVATGVFANGGVFTWAPRTDCIIEINANAESCPGWRWRYLSGTSCKTLGLPLAYLGTAPRSQCN
3035	Feurtey et al., 2020	2012	Kazakhstan	Malus sieversii	Malus sieversii	?	NA	AvrRvi62407	noHR	MRPQTLLPAILFAQSSFAYSCCFEVLGQKDVATGVFANGGVFTWAPRTDCIIEINANAESCPGWRWRYLSGTSCKTLGLPLAYLGTAPRSQCN
2407*	Gladieux et al., 2011	2004	France	Malus x domestica	Dous Moen	no	Avirulent	AvrRvi62407	noHR	MRPQTLLPAILFAQSSFAYSCCFEVLGQKDVATGVFANGGVFTWAPRTDCIIEINANAESCPGWRWRYLSGTSCKTLGLPLAYLGTAPRSQCN
2892*	Caffier et al., 2010	1998	Greece	Malus x domestica	Starking Delicious	no	Avirulent	AvrRvi62407	noHR	MRPQTLLPAILFAQSSFAYSCCFEVLGQKDVATGVFANGGVFTWAPRTDCIIEINANAESCPGWRWRYLSGTSCKTLGLPLAYLGTAPRSQCN
2444*	-	2007	France	Malus x domestica	Gala	no	Avirulent	AvrRvi62444	not tested	MRPQTLLPAILFAQSSFAYSCCFEVLGQRDVATGVFANGGVFTWAPRTDCIIEINTNAESCPGWRWRYLSGTSCKTLGLPLAYLGTAPRSQCN
2466	Le Cam et al., 2019	2006	Kazakhstan	Malus sieversii	Malus sieversii	?	Avirulent	AvrRvi62466	noHR	MRPQTLLPAILFAQSSFAYSCCFEVLGQKDVATGVFANGGVFTWAPLTDCIIEINANAESCSGWRWRYLSGTSCKTLGLPLAYLGTAPRSQCN
1402	-	1996	Turkey	Malus x domestica	Malus x domestica	no	Avirulent	AvrRvi62476	not tested	MRPQTLLPAILFAQSSFAYSCCFEVLGQKDVATGVFANGGVFTWAPSTDCIIEINANAESCSGWRWRYLSGTSCKTLGLPLAYLGTAPRSQCN
2476	Le Cam et al., 2019	2006	Kazakhstan	Malus sieversii	Malus sieversii	?	NA	AvrRvi62476	not tested	MRPQTLLPAILFAQSSFAYSCCFEVLGQKDVATGVFANGGVFTWAPSTDCIIEINANAESCSGWRWRYLSGTSCKTLGLPLAYLGTAPRSQCN
2478	Le Cam et al., 2019	2005	France	Malus sylvestris	Malus sylvestris	?	NA	AvrRvi62480	HR	MRPQTLLPAILFAQSSFAYSCCFEVLGQRDVATGVFANGGVFTWAPRTDCIIEINANAESCSGWRWRYLSGTSCKSLGLPLAYLGTAPRSQCN
2480	Le Cam et al., 2019	2005	France	Malus sylvestris	Malus sylvestris	?	Avirulent	AvrRvi62480	HR	MRPQTLLPAILFAQSSFAYSCCFEVLGQRDVATGVFANGGVFTWAPRTDCIIEINANAESCSGWRWRYLSGTSCKSLGLPLAYLGTAPRSQCN
2482	Le Cam et al., 2019	2005	France	Malus sylvestris	Malus sylvestris	?	NA	AvrRvi62482	HR	MRPQTLLPAILFAQSSFAYSCCFEVLGQKDVATGVFANGGVFTWAPRTDCIIEINANAESCSGWRWRYLSGTSCKSLGLPLAYLGTAPRSQCN
2225	Le Cam et al., 2019	2006	Kazakhstan	Malus sieversii	Malus sieversii	?	NA	AvrRvi62484	not tested	MRPQTLLPAILFAQSSFAYSCCFEVLGQKDVATGVFANGGVFTWAPRTDCIIEINANAESCPGWRWRYLSGTSCKSLGLPLAYLGTAPRSQCN
2484	Le Cam et al., 2019	2009	Armenia	Malus orientalis	Malus orientalis	?	NA	AvrRvi62484	not tested	MRPQTLLPAILFAQSSFAYSCCFEVLGQKDVATGVFANGGVFTWAPRTDCIIEINANAESCPGWRWRYLSGTSCKSLGLPLAYLGTAPRSQCN
2998	Feurtey et al., 2020	2012	Kazakhstan	Malus sieversii	Malus sieversii	?	NA	AvrRvi62484	not tested	MRPQTLLPAILFAQSSFAYSCCFEVLGQKDVATGVFANGGVFTWAPRTDCIIEINANAESCPGWRWRYLSGTSCKSLGLPLAYLGTAPRSQCN
3006	Feurtey et al., 2020	2012	Kazakhstan	Malus sieversii	Malus sieversii	?	NA	AvrRvi62484	not tested	MRPQTLLPAILFAQSSFAYSCCFEVLGQKDVATGVFANGGVFTWAPRTDCIIEINANAESCPGWRWRYLSGTSCKSLGLPLAYLGTAPRSQCN
3009	Feurtey et al., 2020	2012	Kazakhstan	Malus sieversii	Malus sieversii	?	NA	AvrRvi62484	not tested	MRPQTLLPAILFAQSSFAYSCCFEVLGQKDVATGVFANGGVFTWAPRTDCIIEINANAESCPGWRWRYLSGTSCKSLGLPLAYLGTAPRSQCN
3033	Feurtey et al., 2020	2012	Kazakhstan	Malus sieversii	Malus sieversii	?	NA	AvrRvi62484	not tested	MRPQTLLPAILFAQSSFAYSCCFEVLGQKDVATGVFANGGVFTWAPRTDCIIEINANAESCPGWRWRYLSGTSCKSLGLPLAYLGTAPRSQCN
3238	Feurtey et al., 2020	2012	Kazakhstan	Malus sieversii	Malus sieversii	?	NA	AvrRvi62484	not tested	MRPQTLLPAILFAQSSFAYSCCFEVLGQKDVATGVFANGGVFTWAPRTDCIIEINANAESCPGWRWRYLSGTSCKSLGLPLAYLGTAPRSQCN
1397	-	1995	Germany	Malus x domestica	Prima	Rvi6	Avirulent	AvrRvi62498	not tested	MRPQTLLPAILFAQSSFAYSCCFEVLGQRDVATGVFANGGVFTWAPRTDCIIEINTNAESCPGWRWRYLSGTSCKSLGLPLAYLGTAPRSQCN
2211	-	1993	Germany	Malus moerlandsii	Nicoline	?	NA	AvrRvi62498	not tested	MRPQTLLPAILFAQSSFAYSCCFEVLGQRDVATGVFANGGVFTWAPRTDCIIEINTNAESCPGWRWRYLSGTSCKSLGLPLAYLGTAPRSQCN
2857	-	1999	United Kingdom	Malus zumi	Malus zumi	?	NA	AvrRvi62498	not tested	MRPQTLLPAILFAQSSFAYSCCFEVLGQRDVATGVFANGGVFTWAPRTDCIIEINTNAESCPGWRWRYLSGTSCKSLGLPLAYLGTAPRSQCN
2498*	Le Cam et al., 2019	2005	Sweden	Malus x domestica	Gala	no	Avirulent	AvrRvi62498	not tested	MRPQTLLPAILFAQSSFAYSCCFEVLGQRDVATGVFANGGVFTWAPRTDCIIEINTNAESCPGWRWRYLSGTSCKSLGLPLAYLGTAPRSQCN
MNH120	Rocafort et al., 2023	1996	New Zealand	Malus x domestica	Granny Smith	no	Avirulent	AvrRvi62498	not tested	MRPQTLLPAILFAQSSFAYSCCFEVLGQRDVATGVFANGGVFTWAPRTDCIIEINTNAESCPGWRWRYLSGTSCKSLGLPLAYLGTAPRSQCN
1666	-	2001	France	Malus baccata jackii	Malus baccata jackii	?	Avirulent	AvrRvi62499	noHR	MRPQTLLPAILFAQSSFAYSCCFEVLGQKDVATGVFANGGVFTWAPRTDCIIEINTNAESCSGWRWRYLSGTSCKTLGLPLAYLGTAPRSQCN
2499*	Le Cam et al., 2019	2005	Spain	Malus x domestica	Golden Delicious	no	Avirulent	AvrRvi62499	noHR	MRPQTLLPAILFAQSSFAYSCCFEVLGQKDVATGVFANGGVFTWAPRTDCIIEINTNAESCSGWRWRYLSGTSCKTLGLPLAYLGTAPRSQCN
2733*	-	2003	Denmark	Malus x domestica	Ingrid Marie	no	NA	AvrRvi62499	noHR	MRPQTLLPAILFAQSSFAYSCCFEVLGQKDVATGVFANGGVFTWAPRTDCIIEINTNAESCSGWRWRYLSGTSCKTLGLPLAYLGTAPRSQCN
1393	Lemaire et al., 2016	1999	Germany	Malus floribunda	Malus floribunda 821	Rvi6	NA	AvrRvi62828	noHR	MRPQTLLPAILFAQSSFAYSCCFEVLGQKDVATGSTTKPMQLSWVGGG
1673	-	2001	France	Malus x domestica	Judaine	Rvi6	Virulent	AvrRvi62828	noHR	MRPQTLLPAILFAQSSFAYSCCFEVLGQKDVATGSTTKPMQLSWVGGG
1677	-	2001	France	Malus x domestica	Judaine	Rvi6	Virulent	AvrRvi62828	noHR	MRPQTLLPAILFAQSSFAYSCCFEVLGQKDVATGSTTKPMQLSWVGGG
1127*	Caffier et al., 2015	1994	Netherlands	Malus x domestica	Vanda Cleef	Rvi6	Virulent	AvrRvi62828	noHR	MRPQTLLPAILFAQSSFAYSCCFEVLGQKDVATGSTTKPMQLSWVGGG
1424*	Gladieux et al., 2011	2000	France	Malus x domestica	Judeline	Rvi6	Virulent	AvrRvi62828	noHR	MRPQTLLPAILFAQSSFAYSCCFEVLGQKDVATGSTTKPMQLSWVGGG
1680*	Caffier et al., 2015	2001	France	Malus x domestica	Judeline	Rvi6	Virulent	AvrRvi62828	noHR	MRPQTLLPAILFAQSSFAYSCCFEVLGQKDVATGSTTKPMQLSWVGGG
2199*	Caffier et al., 2015	2003	Denmark	Malus x domestica	Florina	Rvi6	Virulent	AvrRvi62828	noHR	MRPQTLLPAILFAQSSFAYSCCFEVLGQKDVATGSTTKPMQLSWVGGG
2401*	Le Van et al., 2011	2006	France	Malus x domestica	Ariane	Rvi6	Virulent	AvrRvi62828	noHR	MRPQTLLPAILFAQSSFAYSCCFEVLGQKDVATGSTTKPMQLSWVGGG
2402*	Le Van et al., 2011	2005	Denmark	Malus x domestica	Florina	Rvi6	Virulent	AvrRvi62828	noHR	MRPQTLLPAILFAQSSFAYSCCFEVLGQKDVATGSTTKPMQLSWVGGG
2442*	Caffier et al., 2014	2006	France	Malus x domestica	J63	no	Virulent	AvrRvi62828	noHR	MRPQTLLPAILFAQSSFAYSCCFEVLGQKDVATGSTTKPMQLSWVGGG
2740*	-	2003	Denmark	Malus x domestica	Otava	Rvi6	Virulent	AvrRvi62828	noHR	MRPQTLLPAILFAQSSFAYSCCFEVLGQKDVATGSTTKPMQLSWVGGG
2755*	-	2004	France	Malus x domestica	Ariane	Rvi6	Virulent	AvrRvi62828	noHR	MRPQTLLPAILFAQSSFAYSCCFEVLGQKDVATGSTTKPMQLSWVGGG
2821*	Caffier et al., 2010	1999	Germany	Malus x domestica	Florina	Rvi6	Virulent	AvrRvi62828	noHR	MRPQTLLPAILFAQSSFAYSCCFEVLGQKDVATGSTTKPMQLSWVGGG
302*	Caffier et al., 2015	1988	Germany	Malus x domestica	81/11-22	Rvi6	Virulent	AvrRvi62828	noHR	MRPQTLLPAILFAQSSFAYSCCFEVLGQKDVATGSTTKPMQLSWVGGG
1143	-	1994	Netherlands	Malus floribunda	Malus floribunda Spit	Rvi6	Virulent	AvrRvi62828	noHR	MRPQTLLPAILFAQSSFAYSCCFEVLGQKDVATGSTTKPMQLSWVGGG
1698	-	2001	United States	Malus sp (crabapple)	Malus sp (crabapple)	?	NA	AvrRvi62828	noHR	MRPQTLLPAILFAQSSFAYSCCFEVLGQKDVATGSTTKPMQLSWVGGG
1699	-	2001	United States	Malus sp (crabapple)	Malus sp (crabapple)	?	NA	AvrRvi62828	noHR	MRPQTLLPAILFAQSSFAYSCCFEVLGQKDVATGSTTKPMQLSWVGGG
2819	Lemaire et al., 2016	1999	Germany	Malus floribunda	Malus floribunda 821	Rvi6	Virulent	AvrRvi62828	noHR	MRPQTLLPAILFAQSSFAYSCCFEVLGQKDVATGSTTKPMQLSWVGGG
3048	-	1999	Germany	Malus floribunda	Malus floribunda 821	Rvi6	NA	AvrRvi62828	noHR	MRPQTLLPAILFAQSSFAYSCCFEVLGQKDVATGSTTKPMQLSWVGGG
2828*	Caffier et al., 2015	1999	Germany	Malus x domestica	Prima	Rvi6	Virulent	AvrRvi62828	noHR	MRPQTLLPAILFAQSSFAYSCCFEVLGQKDVATGSTTKPMQLSWVGGG
2897*	-	1998	Italy	Malus x domestica	Golden Delicious	no	Avirulent	AvrRvi62897	not tested	MRPQTLLPAILFAQSSFAYSCCFEVLGQREVATGVFANGGVFTWAPRTDCIIEINTNAESCPGWRWRYLSGTSCKTLGLPLAYLGTAPRSQCN
2917*	Caffier et al., 2015	1998	Netherlands	Malus x domestica	Prima	Rvi6	Virulent	AvrRvi62917	not tested	MRPQTLLPAILFAQSSFAYSSCFEVLGQKDVATGVFANGGVFTWAPRTDCIIEINTNAESCPGWRWRYLSGTSCKTLGLPLAYLGTAPRSQCN
1214	-	1996	Hungary	Malus x purpurea	Malus x purpurea	?	NA	AvrRvi6EU-B04	HR	MRPQTLLPAILFAQSSFAYSCCFEVLGQRDVATGVFANGGVFTWAPRTDCIIEINTNAESCSGWRWRYLSGTSCKSLGLPLAYLGTAPRSQCN
1421	-	2000	Canada	Malus x domestica	Macintosh	no	NA	AvrRvi6EU-B04	HR	MRPQTLLPAILFAQSSFAYSCCFEVLGQRDVATGVFANGGVFTWAPRTDCIIEINTNAESCSGWRWRYLSGTSCKSLGLPLAYLGTAPRSQCN
2207	-	1993	Germany	Malus micromalus	Malus micromalus	?	NA	AvrRvi6EU-B04	HR	MRPQTLLPAILFAQSSFAYSCCFEVLGQRDVATGVFANGGVFTWAPRTDCIIEINTNAESCSGWRWRYLSGTSCKSLGLPLAYLGTAPRSQCN
2403	Gladieux et al., 2011	2003	France	Malus x domestica	Dous Moen	no	Avirulent	AvrRvi6EU-B04	HR	MRPQTLLPAILFAQSSFAYSCCFEVLGQRDVATGVFANGGVFTWAPRTDCIIEINTNAESCSGWRWRYLSGTSCKSLGLPLAYLGTAPRSQCN
2479	Le Cam et al., 2019	2005	France	Malus sylvestris	Malus sylvestris	?	NA	AvrRvi6EU-B04	HR	MRPQTLLPAILFAQSSFAYSCCFEVLGQRDVATGVFANGGVFTWAPRTDCIIEINTNAESCSGWRWRYLSGTSCKSLGLPLAYLGTAPRSQCN
2508	Le Cam et al., 2019	2008	Japan	Malus x domestica	Fuji	no	Avirulent	AvrRvi6EU-B04	HR	MRPQTLLPAILFAQSSFAYSCCFEVLGQRDVATGVFANGGVFTWAPRTDCIIEINTNAESCSGWRWRYLSGTSCKSLGLPLAYLGTAPRSQCN
EU-B04	Le Cam et al., 2019	1998	Belgium	Malus x domestica	Golden Delicious Reinhardt	no	Avirulent	AvrRvi6EU-B04	HR	MRPQTLLPAILFAQSSFAYSCCFEVLGQRDVATGVFANGGVFTWAPRTDCIIEINTNAESCSGWRWRYLSGTSCKSLGLPLAYLGTAPRSQCN
* strains whose genome sequence has been analysed
Caffier, V., Didelot, F., Pumo, B., Causeur, D., Durel, C. E. and Parisi, L. (2010) Aggressiveness of eight Venturia inaequalis isolates virulent or avirulent to the major resistance gene Rvi6 on a non-Rvi6 apple cultivar. Plant Pathology, 59, 1072-1080.
Caffier, V., Lasserre-Zuber, P., Giraud, M., Lascostes, M., Stievenard, R., Lemarquand, A., et al. (2014) Erosion of quantitative host resistance in the apple - Venturia inaequalis pathosystem. Infection, Genetics and Evolution, 27, 481-489.
Caffier, V., Le Cam, B., Al Rifaï, M., Bellanger, M. N., Comby, M., Denance, C., et al. (2016) Slow erosion of a quantitative apple resistance to Venturia inaequalis based on an isolate-specific Quantitative Trait Locus. Infection Genetics and Evolution, 44, 541-548.
Caffier, V., Patocchi, A., Expert, P., Bellanger, M. N., Durel, C. E., Hilber-Bodmer, M., et al. (2015) Virulence characterization of Venturia inaequalis reference isolates on the differential set of Malus hosts. Plant Disease, 99, 370-375.
Feurtey, A., Guitton, E., Coquerel, M. D., Duvaux, L., Shiller, J., Bellanger, M. N., et al. (2020) Threat to Asian wild apple trees posed by gene flow from domesticated apple trees and their "pestified" pathogens. Molecular Ecology, 29, 4925-4941.
Gladieux, P., Guerin, F., Giraud, T., Caffier, V., Lemaire, C., Parisi, L., et al. (2011) Emergence of novel fungal pathogens by ecological speciation: importance of the reduced viability of immigrants. Molecular Ecology, 20, 4521-4532.
Laloi, G., Vergne, E., Durel, C. E., Le Cam, B. and Caffier, V. (2017) Efficiency of pyramiding of three quantitative resistance loci to apple scab. Plant Pathology, 66, 412-422.
Le Cam, B., Parisi, L. and Arène, L. (2002) Evidence of two formae speciales in Venturia inaequalis, responsible for apple and pyracantha scab. Phytopathology, 92, 314-320.
Le Cam, B., Sargent, D., Gouzy, J., Amselem, J., Bellanger, M. N., Bouchez, O., et al. (2019) Population genome sequencing of the scab fungal species Venturia inaequalis, Venturia pirina, Venturia aucupariae and Venturia asperata. G3-Genes Genomes Genetics, 9, 2405-2414.
Lê Van, A., Durel, C. E., Le Cam, B. and Caffier, V. (2011) The threat of wild habitat to scab resistant apple cultivars. Plant Pathology, 60, 621-630.
Lê Van, A., Gladieux, P., Lemaire, C., Cornille, A., Giraud, T., Durel, C. E., et al. (2012) Evolution of pathogenicity traits in the apple scab fungal pathogen in response to the domestication of its host. Evolutionary Applications, 5, 694-704.
Lemaire, C., De Gracia, M., Leroy, T., Michalecka, M., Lindhard-Pedersen, H., Guerin, F., et al. (2016) Emergence of new virulent populations of apple scab from nonagricultural disease reservoirs. New Phytologist, 209, 1220-1229.
Papp, D., Singh, J., Gadoury, D. and Khan, A. (2020) New North American Isolates of Venturia inaequalis Can Overcome Apple Scab Resistance of Malus floribunda 821. PLANT DISEASE, 104, 649-655.
Rocafort, M., Srivastava, V., Bowen, J. K., Díaz-Moreno, S. M., Guo, Y. A., Bulone, V., et al. (2023) Cell Wall Carbohydrate Dynamics during the Differentiation of Infection Structures by the Apple Scab Fungus, Venturia inaequalis. MICROBIOLOGY SPECTRUM, 11.
