## Supplemental Table 6 for "Ancient MAX Effector Variants of a Fungal Pathogen Evade Apoplastic Immunity in Apple"

### Sheet: Feuille1
Supplementary Table 6: Description of plasmid constructs
Name	Description	Template_PCR	Plasmids	Reference or source
pJK5	empty vector with Hph cassette, Cmrr			Carl Mesarich, Massey University
pK7WG2D	gateway destination vector, Spcr			Karimi et al. Trends Plant Sci. (2002)
pJK5-AvrRvi6	pAvrRvi6::AvrRvi6:terAvrRvi6	gDNA	pJK5	This work
pJK5-GFP	pToxA:GFP	pFBT029	pJK5	This work
pBin-AvrRvi6- 2199	p35S::PR1A::avrRvi6_2199::ter35S	gDNA	pK7WG2D	This work
pBin-AvrRvi6- 2828	p35S::PR1A::avrRvi6_2828::ter35S	gDNA	pK7WG2D	This work
pBin-AvrRvi6- 1180	p35S::PR1A::avrRvi6_1180::ter35S	gDNA	pK7WG2D	This work
pBin-AvrRvi6- 0301	p35S::PR1A::avrRvi6_0301::ter35S	Synthesis	pICH86988	This work
pBin-AvrRvi6- 2482	p35S::PR1A::avrRvi6_2482::ter35S	gDNA	pK7WG2D	This work
pBin-AvrRvi6- 2466	p35S::PR1A::avrRvi6_2466::ter35S	gDNA	pK7WG2D	This work
pBin-AvrRvi6- 2480	p35S::PR1A::avrRvi6_2480::ter35S	gDNA	pK7WG2D	This work
pBin-AvrRvi6- 1395	p35S::PR1A::avrRvi6_1395::ter35S	gDNA	pK7WG2D	This work
pBin-AvrRvi6- 1402	p35S::PR1A::avrRvi6_1402::ter35S	gDNA	pK7WG2D	This work
pBin-AvrRvi6- EU-B04	p35S::PR1A::avrRvi6_EU-B04::ter35S	gDNA	pK7WG2D	This work
pBin-AvrRvi6- 2407	p35S::PR1A::avrRvi6_2407::ter35S	gDNA	pK7WG2D	This work
pBin-AvrRvi6- 2499	p35S::PR1A::avrRvi6_2499::ter35S	gDNA	pK7WG2D	This work
pBin-AvrRvi6- 1488	p35S::PR1A::avrRvi6_1488::ter35S	gDNA	pK7WG2D	This work
pBin-AvrRvi6- 2230	p35S::PR1A::avrRvi6_2230::ter35S	gDNA	pK7WG2D	This work
pBin-p19
CF4
Avr4
RVI6
GFP-PITG16242	P35S_GFP_PITG16242_T-OCS		pICH47742	Petre et al. The Plant Cell, Volume 33, Issue 5, May 2021, Pages 1447–1471
PR1αSPAvrRvi6ΔSP-mCherry	p2x35::5U::PR1:: AvrRvi6_3040::mCherry::ter 35S	gDNA	pICH47742	This work
PR1αSP-mCherry	2x35S::5U::sp PR1a ::mCherry::35STer		pICH47742	This work
AvrRvi6ΔSP-mCherry	2x35S::AvrRvi6_3040::mCherry::35STer		pICH47742	This work
